# The origin and evolution of *loqs2*: a gene encoding an antiviral dsRNA binding protein in *Aedes* mosquitoes

**DOI:** 10.1101/2021.12.21.473503

**Authors:** Carlos F. Estevez-Castro, Murillo F. Rodrigues, Antinéa Babarit, Flávia Viana Ferreira, Eric Marois, Rodrigo Cogni, João Trindade Marques, Roenick Proveti Olmo

**Affiliations:** Department of Biochemistry and Immunology, Instituto de Ciências Biológicas, Universidade Federal de Minas Gerais, Belo Horizonte, Brazil; Institute of Ecology and Evolution, University of Oregon, Eugene, Oregon, United States; CNRS UPR9022, Inserm U1257, Université de Strasbourg, Strasbourg, France; Department of Ecology, Institute of Biosciences, University of São Paulo, São Paulo, Brazil

**Author notes:** **Correspondence:** Roenick Proveti Olmo -, João Trindade Marques.

**Keywords:** *loqs2*, RNA interference, *Aedes* mosquitoes, double-stranded RNA binding proteins (dsRBP)

## Abstract

Mosquito borne viruses such as dengue, Zika, yellow fever and Chikungunya cause millions of infections every year. These viruses are mostly transmitted by two urban-adapted mosquito species, *Aedes aegypti* and *Aedes albopictus*, that appear to be more permissive to arbovirus infections compared to closely related species, although mechanistic understanding remains unknown. *Aedes* mosquitoes may have evolved specialized antiviral mechanisms that potentially contribute to the low impact of viral infection. Recently, we reported the identification of an *Aedes* specific double-stranded RNA binding protein (dsRBP), named Loqs2, that is involved in the control of infection by dengue and Zika viruses in *Ae. aegypti*. Loqs2 interacts with two important co-factors of the RNA interference (RNAi) pathway, Loquacious (Loqs) and R2D2, and seems to be a strong regulator of the antiviral defense. However, the origin and evolution of *loqs2* remains unclear. Here, we describe that *loqs2* likely originated from two independent duplications of the first dsRNA binding domain (dsRBD) of *loquacious* that occurred before the radiation of the *Aedes Stegomyia* subgenus. After its origin, our analyses suggest that *loqs2* evolved by relaxed positive selection towards neofunctionalization. In fact, *loqs2* is evolving at a faster pace compared to other RNAi components such as *loquacious, r2d2* and *Dicer-2* in *Aedes* mosquitoes. Unlike *loquacious*, transcriptomic analysis showed that *loqs2* expression is tightly regulated, almost restricted to reproductive tissues in *Ae. aegypti* and *Ae. albopictus*. Transgenic mosquitoes engineered to ubiquitously express *loqs2* show massive dysregulation of stress response genes and undergo developmental arrest at larval stages. Overall, our results uncover the possible origin and neofunctionalization of a novel antiviral gene, *loqs2*, in *Aedes* mosquitoes that ultimately may contribute to their effectiveness as vectors for arboviruses.
