## Supplementary Table 1 for "The origin and evolution of *loqs2*: a gene encoding an antiviral dsRNA binding protein in *Aedes* mosquitoes": Supplementary Table 1.xlsx

### Sheet: Sup. Table 1
SRA id	Purpose in this work	Species	Tissue	Library type	Origin	Access link
SRR4868167	Loqs and Loqs2 mapping analysis	Aedes bromeliae	Whole body	RNA-seq	Crawford et al, 2017	doi.org/10.1186/s12915-017-0351-0
ERR1706661	Loqs and Loqs2 mapping analysis	Aedes riversi	Whole body	RNA-seq	The Wellcome Trust Sanger Institute
ERR1706659	Loqs and Loqs2 mapping analysis	Aedes polynesiensis	Whole body	RNA-seq	The Wellcome Trust Sanger Institute
SRR11668385	Loqs and Loqs2 mapping analysis	Aedes vexans	Whole body	RNA-seq	Chung et al, 2020	doi.org/10.1111/1748-5967.12440
SRR5665570	Loqs and Loqs2 mapping analysis	Aedes camptorhynchus	Whole body	RNA-seq	Shi et al, 2017	doi.org/10.1128/JVI.00680-17
SRR3574352	Loqs and Loqs2 mapping analysis	Aedes fluviatilis	Whole body	RNA-seq	Caragata et al, 2017	doi.org/10.1186/s12864-016-3441-4
SRR5665565	Loqs and Loqs2 mapping analysis	Aedes alboannulatus	Whole body	RNA-seq	Shi et al, 2017	doi.org/10.1128/JVI.00680-17
SRR908278	Loqs and Loqs2 mapping analysis	Psorophora albipes	Whole body	RNA-seq	Chagas et al, 2013	10.1186/1471-2164-14-875
SRR9959083	Loqs and Loqs2 mapping analysis and population genomics analysis	Aedes mascarensis	Whole body	Whole genome sequencing	Redmond et al, 2020	doi.org/10.1186/s12915-020-0757-y
SRR4868134	Population genomics analysis	Aedes aegypti	Whole body	Exome sequencing	Crawford et al, 2017	doi.org/10.1186/s12915-017-0351-0
SRR4868178	Population genomics analysis	Aedes aegypti	Whole body	Exome sequencing	Crawford et al, 2017	doi.org/10.1186/s12915-017-0351-0
SRR4868172	Population genomics analysis	Aedes aegypti	Whole body	Exome sequencing	Crawford et al, 2017	doi.org/10.1186/s12915-017-0351-0
SRR4868241	Population genomics analysis	Aedes aegypti	Whole body	Exome sequencing	Crawford et al, 2017	doi.org/10.1186/s12915-017-0351-0
SRR4868261	Population genomics analysis	Aedes aegypti	Whole body	Exome sequencing	Crawford et al, 2017	doi.org/10.1186/s12915-017-0351-0
SRR4868127	Population genomics analysis	Aedes aegypti	Whole body	Exome sequencing	Crawford et al, 2017	doi.org/10.1186/s12915-017-0351-0
SRR4868251	Population genomics analysis	Aedes aegypti	Whole body	Exome sequencing	Crawford et al, 2017	doi.org/10.1186/s12915-017-0351-0
SRR4868204	Population genomics analysis	Aedes aegypti	Whole body	Exome sequencing	Crawford et al, 2017	doi.org/10.1186/s12915-017-0351-0
SRR4868205	Population genomics analysis	Aedes aegypti	Whole body	Exome sequencing	Crawford et al, 2017	doi.org/10.1186/s12915-017-0351-0
SRR4868137	Population genomics analysis	Aedes aegypti	Whole body	Exome sequencing	Crawford et al, 2017	doi.org/10.1186/s12915-017-0351-0
SRR10828058	Transcriptome. Head	Aedes aegypti	Brain	RNA-seq	Sharma et al, 2020	doi.org/10.1038/s41598-020-63050-3
SRR10828059	Transcriptome. Head	Aedes aegypti	Brain	RNA-seq	Sharma et al, 2020	doi.org/10.1038/s41598-020-63050-3
SRR10828060	Transcriptome. Head	Aedes aegypti	Brain	RNA-seq	Sharma et al, 2020	doi.org/10.1038/s41598-020-63050-3
SRR923702	Transcriptome. Embryo. Time 0 - 2 h	Aedes aegypti	Embryo	RNA-seq	Akbari et al, 2013	doi.org/10.1534/g3.113.006742
SRR923826	Transcriptome. Embryo. Time 2 - 4 h	Aedes aegypti	Embryo	RNA-seq	Akbari et al, 2013	doi.org/10.1534/g3.113.006742
SRR1578254	Transcriptome. Embryo. Time 4 - 8 h	Aedes aegypti	Embryo	RNA-seq	Biedler et al, 2012	doi.org/10.1371/journal.pone.0033933
SRR1578255	Transcriptome. Embryo. Time 4 - 8 h	Aedes aegypti	Embryo	RNA-seq	Biedler et al, 2012	doi.org/10.1371/journal.pone.0033933
SRR1578256	Transcriptome. Embryo. Time 4 - 8 h	Aedes aegypti	Embryo	RNA-seq	Biedler et al, 2012	doi.org/10.1371/journal.pone.0033933
SRR923827	Transcriptome. Embryo. Time 20 - 24 h	Aedes aegypti	Embryo	RNA-seq	Akbari et al, 2013	doi.org/10.1534/g3.113.006742
SRR923828	Transcriptome. Embryo. Time 20 - 24 h	Aedes aegypti	Embryo	RNA-seq	Akbari et al, 2013	doi.org/10.1534/g3.113.006742
SRR12808776	Transcriptome. Fat body	Aedes aegypti	Fat body	RNA-seq	Shi et al, 2021	doi.org/10.1128/mSystems.01190-20
SRR12808777	Transcriptome. Fat body	Aedes aegypti	Fat body	RNA-seq	Shi et al, 2021	doi.org/10.1128/mSystems.01190-20
SRR12808778	Transcriptome. Fat body	Aedes aegypti	Fat body	RNA-seq	Shi et al, 2021	doi.org/10.1128/mSystems.01190-20
SRR5288077	Transcriptome. Midgut.	Aedes aegypti	Midgut	RNA-seq	Dong et al, 2017	doi.org/10.1186/s12864-017-3775-6
SRR5288080	Transcriptome. Midgut.	Aedes aegypti	Midgut	RNA-seq	Dong et al, 2017	doi.org/10.1186/s12864-017-3775-6
SRR5288082	Transcriptome. Midgut.	Aedes aegypti	Midgut	RNA-seq	Dong et al, 2017	doi.org/10.1186/s12864-017-3775-6
SRR5288087	Transcriptome. Midgut.	Aedes aegypti	Midgut	RNA-seq	Dong et al, 2017	doi.org/10.1186/s12864-017-3775-6
SRR5288093	Transcriptome. Midgut.	Aedes aegypti	Midgut	RNA-seq	Dong et al, 2017	doi.org/10.1186/s12864-017-3775-6
SRR5288100	Transcriptome. Midgut.	Aedes aegypti	Midgut	RNA-seq	Dong et al, 2017	doi.org/10.1186/s12864-017-3775-6
SRR1166497	Transcriptome. Brain	Aedes aegypti	Head	RNA-seq	Matthews et al, 2016	doi.org/10.1186/s12864-015-2239-0
SRR1167481	Transcriptome. Brain	Aedes aegypti	Head	RNA-seq	Matthews et al, 2016	doi.org/10.1186/s12864-015-2239-0
SRR1167543	Transcriptome. Brain	Aedes aegypti	Head	RNA-seq	Matthews et al, 2016	doi.org/10.1186/s12864-015-2239-0
SRR923825	Transcriptome. Larvae	Aedes aegypti	Larvae	RNA-seq	Akbari et al, 2013	doi.org/10.1534/g3.113.006742
SRR923832	Transcriptome. Larvae	Aedes aegypti	Larvae	RNA-seq	Akbari et al, 2013	doi.org/10.1534/g3.113.006742
SRR923836	Transcriptome. Larvae	Aedes aegypti	Larvae	RNA-seq	Akbari et al, 2013	doi.org/10.1534/g3.113.006742
SRR923843	Transcriptome. Larvae	Aedes aegypti	Larvae	RNA-seq	Akbari et al, 2013	doi.org/10.1534/g3.113.006742
SRR388680	Transcriptome. Ovary	Aedes aegypti	Ovary	RNA-seq	Virgina Tech (Zhijian Tu Lab)	omicsdi.org/dataset/arrayexpress-repository/E-GEOD-34319
SRR388682	Transcriptome. Ovary	Aedes aegypti	Ovary	RNA-seq	Virgina Tech (Zhijian Tu Lab)	omicsdi.org/dataset/arrayexpress-repository/E-GEOD-34319
SRR1167515	Transcriptome. Ovary	Aedes aegypti	Ovary	RNA-seq	Matthews et al, 2016	doi.org/10.1186/s12864-015-2239-0
SRR1167516	Transcriptome. Ovary	Aedes aegypti	Ovary	RNA-seq	Matthews et al, 2016	doi.org/10.1186/s12864-015-2239-0
SRR1167517	Transcriptome. Ovary	Aedes aegypti	Ovary	RNA-seq	Matthews et al, 2016	doi.org/10.1186/s12864-015-2239-0
SRR1167518	Transcriptome. Ovary	Aedes aegypti	Ovary	RNA-seq	Matthews et al, 2016	doi.org/10.1186/s12864-015-2239-0
SRR1167519	Transcriptome. Ovary	Aedes aegypti	Ovary	RNA-seq	Matthews et al, 2016	doi.org/10.1186/s12864-015-2239-0
SRR1167520	Transcriptome. Ovary	Aedes aegypti	Ovary	RNA-seq	Matthews et al, 2016	doi.org/10.1186/s12864-015-2239-0
SRR1167538	Transcriptome. Ovary	Aedes aegypti	Ovary	RNA-seq	Matthews et al, 2016	doi.org/10.1186/s12864-015-2239-0
SRR1167539	Transcriptome. Ovary	Aedes aegypti	Ovary	RNA-seq	Matthews et al, 2016	doi.org/10.1186/s12864-015-2239-0
SRR6311395	Transcriptome. Testes	Aedes aegypti	Testes	RNA-seq	Verily Life Sciences, Matthews et al, 2018	doi.org/10.1038/s41586-018-0692-z
SRR6311396	Transcriptome. Testes	Aedes aegypti	Testes	RNA-seq	Verily Life Sciences, Matthews et al, 2018	doi.org/10.1038/s41586-018-0692-z
SRR13620777	Transcriptome. Pupae	Aedes aegypti	Pupae	RNA-seq	Li et al, 2021	doi.org/10.1038/s41467-021-25421-w
SRR13620778	Transcriptome. Pupae	Aedes aegypti	Pupae	RNA-seq	Li et al, 2021	doi.org/10.1038/s41467-021-25421-w
SRR13620779	Transcriptome. Pupae	Aedes aegypti	Pupae	RNA-seq	Li et al, 2021	doi.org/10.1038/s41467-021-25421-w
SRR2659965	Transcriptome. Saliv. glands	Aedes aegypti	Saliv. glands	RNA-seq	Ribeiro et al, 2016	doi.org/10.1371/journal.pone.0151400
SRR2659966	Transcriptome. Saliv. glands	Aedes aegypti	Saliv. glands	RNA-seq	Ribeiro et al, 2016	doi.org/10.1371/journal.pone.0151400
SRR10051144	Transcriptome. Embryo. Time 0 - 1 h	Aedes albopictus	Embryo	RNA-seq	Gamez et al, 2020	doi.org/10.1534/g3.119.401006
SRR10051181	Transcriptome. Embryo. Time 0 - 4 h	Aedes albopictus	Embryo	RNA-seq	Gamez et al, 2020	doi.org/10.1534/g3.119.401006
SRR10051147	Transcriptome. Embryo. Time 24 - 28 h	Aedes albopictus	Embryo	RNA-seq	Gamez et al, 2020	doi.org/10.1534/g3.119.401006
SRR10051148	Transcriptome. Embryo. Time 68 - 72 h	Aedes albopictus	Embryo	RNA-seq	Gamez et al, 2020	doi.org/10.1534/g3.119.401006
SRR10051162	Transcriptome. Embryo. Time 44 - 48 h	Aedes albopictus	Embryo	RNA-seq	Gamez et al, 2020	doi.org/10.1534/g3.119.401006
SRR7907921	Transcriptome. Fat body	Aedes albopictus	Fat body	RNA-seq	Gomulski et al, 2020	doi.org/10.1186/s12864-020-06956-6
SRR7907923	Transcriptome. Fat body	Aedes albopictus	Fat body	RNA-seq	Gomulski et al, 2020	doi.org/10.1186/s12864-020-06956-6
SRR7907924	Transcriptome. Fat body	Aedes albopictus	Fat body	RNA-seq	Gomulski et al, 2020	doi.org/10.1186/s12864-020-06956-6
SRR3744472	Transcriptome. Midgut	Aedes albopictus	Midgut	RNA-seq	Tsujimoto et al, 2017	doi.org/10.1371/journal.pone.0171345
SRR3744474	Transcriptome. Midgut	Aedes albopictus	Midgut	RNA-seq	Tsujimoto et al, 2017	doi.org/10.1371/journal.pone.0171345
SRR3744478	Transcriptome. Midgut	Aedes albopictus	Midgut	RNA-seq	Tsujimoto et al, 2017	doi.org/10.1371/journal.pone.0171345
SRR3877968	Transcriptome. Midgut	Aedes albopictus	Midgut	RNA-seq	Tsujimoto et al, 2017	doi.org/10.1371/journal.pone.0171345
SRR3877975	Transcriptome. Midgut	Aedes albopictus	Midgut	RNA-seq	Tsujimoto et al, 2017	doi.org/10.1371/journal.pone.0171345
SRR3877985	Transcriptome. Midgut	Aedes albopictus	Midgut	RNA-seq	Tsujimoto et al, 2017	doi.org/10.1371/journal.pone.0171345
SRR3877987	Transcriptome. Midgut	Aedes albopictus	Midgut	RNA-seq	Tsujimoto et al, 2017	doi.org/10.1371/journal.pone.0171345
SRR3877967	Transcriptome. Midgut	Aedes albopictus	Midgut	RNA-seq	Tsujimoto et al, 2017	doi.org/10.1371/journal.pone.0171345
SRR3877969	Transcriptome. Midgut	Aedes albopictus	Midgut	RNA-seq	Tsujimoto et al, 2017	doi.org/10.1371/journal.pone.0171345
SRR3877974	Transcriptome. Midgut	Aedes albopictus	Midgut	RNA-seq	Tsujimoto et al, 2017	doi.org/10.1371/journal.pone.0171345
SRR3877986	Transcriptome. Midgut	Aedes albopictus	Midgut	RNA-seq	Tsujimoto et al, 2017	doi.org/10.1371/journal.pone.0171345
SRR7006488	Transcriptome. Midgut	Aedes albopictus	Midgut	RNA-seq	Vedururu et al, 2019	doi.org/10.3390/pathogens8030132
SRR7006481	Transcriptome. Midgut	Aedes albopictus	Midgut	RNA-seq	Vedururu et al, 2019	doi.org/10.3390/pathogens8030132
SRR8147016	Transcriptome. Head	Aedes albopictus	Head	RNA-seq	Guangdong Institute of Applied Biological, Resources
SRR8147017	Transcriptome. Head	Aedes albopictus	Head	RNA-seq	Guangdong Institute of Applied Biological, Resources
SRR8147019	Transcriptome. Head	Aedes albopictus	Head	RNA-seq	Guangdong Institute of Applied Biological, Resources
SRR10051166	Transcriptome. Larvae	Aedes albopictus	Larvae	RNA-seq	Gamez et al, 2020	doi.org/10.1534/g3.119.401006
SRR10051167	Transcriptome. Larvae	Aedes albopictus	Larvae	RNA-seq	Gamez et al, 2020	doi.org/10.1534/g3.119.401006
SRR10051168	Transcriptome. Larvae	Aedes albopictus	Larvae	RNA-seq	Gamez et al, 2020	doi.org/10.1534/g3.119.401006
SRR10051170	Transcriptome. Larvae	Aedes albopictus	Larvae	RNA-seq	Gamez et al, 2020	doi.org/10.1534/g3.119.401006
SRR10051135	Transcriptome. Ovary	Aedes albopictus	Ovary	RNA-seq	Gamez et al, 2020	doi.org/10.1534/g3.119.401006
SRR10051136	Transcriptome. Ovary	Aedes albopictus	Ovary	RNA-seq	Gamez et al, 2020	doi.org/10.1534/g3.119.401006
SRR10051137	Transcriptome. Ovary	Aedes albopictus	Ovary	RNA-seq	Gamez et al, 2020	doi.org/10.1534/g3.119.401006
SRR10051138	Transcriptome. Ovary	Aedes albopictus	Ovary	RNA-seq	Gamez et al, 2020	doi.org/10.1534/g3.119.401006
SRR10295242	Transcriptome. Testes	Aedes albopictus	Testes	RNA-seq	Gamez et al, 2020	doi.org/10.1534/g3.119.401006
SRR10051143	Transcriptome. Testes	Aedes albopictus	Testes	RNA-seq	Gamez et al, 2020	doi.org/10.1534/g3.119.401006
SRR10051157	Transcriptome. Pupae	Aedes albopictus	Pupae	RNA-seq	Gamez et al, 2020	doi.org/10.1534/g3.119.401006
SRR10051165	Transcriptome. Pupae	Aedes albopictus	Pupae	RNA-seq	Gamez et al, 2020	doi.org/10.1534/g3.119.401006
SRR10051171	Transcriptome. Pupae	Aedes albopictus	Pupae	RNA-seq	Gamez et al, 2020	doi.org/10.1534/g3.119.401006
ERR5105511	Transcriptome. Saliv. glands	Aedes albopictus	Saliv. glands	RNA-seq	Infravec2 consortium
ERR5105521	Transcriptome. Saliv. glands	Aedes albopictus	Saliv. glands	RNA-seq	Infravec2 consortium
ERR5105533	Transcriptome. Saliv. glands	Aedes albopictus	Saliv. glands	RNA-seq	Infravec2 consortium
SRR11292917	Transcriptome. Brain	Anopheles gambiae	Brain	RNA-seq	Basrur et al, 2020	doi.org/10.7554/eLife.63982
SRR11292918	Transcriptome. Brain	Anopheles gambiae	Brain	RNA-seq	Basrur et al, 2020	doi.org/10.7554/eLife.63982
SRR11292919	Transcriptome. Brain	Anopheles gambiae	Brain	RNA-seq	Basrur et al, 2020	doi.org/10.7554/eLife.63982
SRR8729857	Transcriptome. Embryo. Time 1h	Anopheles gambiae	Embryo	RNA-seq	Yoon et al, 2019	doi.org/10.7554/eLife.46711
SRR8729858	Transcriptome. Embryo. Time 1h	Anopheles gambiae	Embryo	RNA-seq	Yoon et al, 2019	doi.org/10.7554/eLife.46711
SRR8729859	Transcriptome. Embryo. Time 1h	Anopheles gambiae	Embryo	RNA-seq	Yoon et al, 2019	doi.org/10.7554/eLife.46711
ERR505236	Transcriptome. Embryo. Time 24h	Anopheles gambiae	Embryo	RNA-seq	The Pirbright Institute (Krzywinski lab)	ebi.ac.uk/arrayexpress/experiments/E-MTAB-2583/
ERR505237	Transcriptome. Embryo. Time 24h	Anopheles gambiae	Embryo	RNA-seq	The Pirbright Institute (Krzywinski lab)	ebi.ac.uk/arrayexpress/experiments/E-MTAB-2583/
ERR505240	Transcriptome. Embryo. Time 24h	Anopheles gambiae	Embryo	RNA-seq	The Pirbright Institute (Krzywinski lab)	ebi.ac.uk/arrayexpress/experiments/E-MTAB-2583/
SRR7411830	Transcriptome. Fat body	Anopheles gambiae	Fat body	RNA-seq	Kwon et al, 2019	doi.org/10.7554/eLife.66192
SRR7411831	Transcriptome. Fat body	Anopheles gambiae	Fat body	RNA-seq	Kwon et al, 2019	doi.org/10.7554/eLife.66192
SRR7411832	Transcriptome. Fat body	Anopheles gambiae	Fat body	RNA-seq	Kwon et al, 2019	doi.org/10.7554/eLife.66192
ERR4285305	Transcriptome. Midgut	Anopheles gambiae	Midgut	RNA-seq	Radi et al, 2020	doi.org/10.1126/science.abc0322
ERR4285341	Transcriptome. Midgut	Anopheles gambiae	Midgut	RNA-seq	Radi et al, 2020	doi.org/10.1126/science.abc0322
ERR4285377	Transcriptome. Midgut	Anopheles gambiae	Midgut	RNA-seq	Radi et al, 2020	doi.org/10.1126/science.abc0322
ERR4285308	Transcriptome. Midgut	Anopheles gambiae	Midgut	RNA-seq	Radi et al, 2020	doi.org/10.1126/science.abc0322
ERR4285344	Transcriptome. Midgut	Anopheles gambiae	Midgut	RNA-seq	Radi et al, 2020	doi.org/10.1126/science.abc0322
SRR10489574	Transcriptome. Head	Anopheles gambiae	Head	RNA-seq	Stockholm University
SRR10489576	Transcriptome. Head	Anopheles gambiae	Head	RNA-seq	Stockholm University
SRR10489586	Transcriptome. Head	Anopheles gambiae	Head	RNA-seq	Stockholm University
ERR489297	Transcriptome. Larvae	Anopheles gambiae	Larvae	RNA-seq	The Pirbright Institute (Krzywinski lab)	ebi.ac.uk/arrayexpress/experiments/E-MTAB-2527/
SRR9987840	Transcriptome. Larvae	Anopheles gambiae	Larvae	RNA-seq	Mang'era et al, 2021	doi.org/10.1186/s13071-020-04505-4
SRR9987841	Transcriptome. Larvae	Anopheles gambiae	Larvae	RNA-seq	Mang'era et al, 2021	doi.org/10.1186/s13071-020-04505-4
SRR1805332	Transcriptome. Ovary	Anopheles gambiae	Ovary	RNA-seq	Hall et al, 2016	doi.org/10.1073/pnas.1525164113
SRR1805334	Transcriptome. Ovary	Anopheles gambiae	Ovary	RNA-seq	Hall et al, 2016	doi.org/10.1073/pnas.1525164113
SRR1805341	Transcriptome. Ovary	Anopheles gambiae	Ovary	RNA-seq	Hall et al, 2016	doi.org/10.1073/pnas.1525164113
SRR1805326	Transcriptome. Testes	Anopheles gambiae	Testes	RNA-seq	Hall et al, 2016	doi.org/10.1073/pnas.1525164113
SRR1805347	Transcriptome. Testes	Anopheles gambiae	Testes	RNA-seq	Hall et al, 2016	doi.org/10.1073/pnas.1525164113
SRR1805345	Transcriptome. Testes	Anopheles gambiae	Testes	RNA-seq	Hall et al, 2016	doi.org/10.1073/pnas.1525164113
ERR476716	Transcriptome. Pupae	Anopheles gambiae	Pupae	RNA-seq	The Pirbright Institute (Krzywinski lab)	ebi.ac.uk/arrayexpress/experiments/E-MTAB-2489/
ERR476717	Transcriptome. Pupae	Anopheles gambiae	Pupae	RNA-seq	The Pirbright Institute (Krzywinski lab)	ebi.ac.uk/arrayexpress/experiments/E-MTAB-2489/
ERR476720	Transcriptome. Pupae	Anopheles gambiae	Pupae	RNA-seq	The Pirbright Institute (Krzywinski lab)	ebi.ac.uk/arrayexpress/experiments/E-MTAB-2489/
ERR840657	Transcriptome. Saliv. glands	Anopheles gambiae	Saliv. glands	RNA-seq	Pinheiro-Silva et al, 2015	doi.org/10.1186/s13071-015-1079-8
SRR7866329	Transcriptome. Saliv. glands	Anopheles gambiae	Saliv. glands	RNA-seq	Ruiz et al, 2019	10.1186/s13072-018-0250-9
SRR7866330	Transcriptome. Saliv. glands	Anopheles gambiae	Saliv. glands	RNA-seq	Ruiz et al, 2019	10.1186/s13072-018-0250-9
SRA id pending	Transcriptome. Transgenic larvae. L2 larval stage	Aedes aegypti	Larvae	RNA-seq	This work
SRA id pending	Transcriptome. Transgenic larvae. L4 larval stage	Aedes aegypti	Larvae	RNA-seq	This work
SRA id pending	Transcriptome. Non-transgenic wilt-type sibling larvae. L2 larval stage.	Aedes aegypti	Larvae	RNA-seq	This work
SRA id pending	Transcriptome. Non-transgenic wilt-type sibling larvae. L4 larval stage.	Aedes aegypti	Larvae	RNA-seq	This work
